# Rapid ethylene-triggered protein complex remodeling in dark grown hypocotyls

**DOI:** 10.1101/2025.05.15.654145

**Authors:** Youngwoo Lee, Hye Lin Park, Gyeong Mee Yoon, Daniel B Szymanski

**Author notes:** These authors contributed equally to this work (Youngwoo Lee, Hye Lin Park).

## Abstract

Protein-level cellular dynamics, including multimerization, play a crucial role in rapid adaptation of plants during developmental transitions and environmental stresses. The gaseous hormone ethylene is a key regulator of rapid cellular growth modulation. During soil emergence, etiolated seedlings undergo crucial morphological changes to their apical hooks and hypocotyls, with ethylene inhibiting hypocotyl axial elongation while promoting radial expansion. Ethylene triggers these growth responses within two hours; however, the protein machineries and cellular processes that mediate morphogenesis control are not known. Here, we used quantitative proteomics and co-fractionation mass spectrometry to test for rapid ethylene-dependent changes in protein abundance and protein complex composition. Protein multimerization responses were numerous and diverse. There were instances of protein complex assembly and disassembly, with varying degrees of completeness. Small-scale validation tests indicate that the identified proteins play a role in hypocotyl development and suggest that this novel approach to gene discovery identifies potential targets for ethylene-mediated growth regulation and enhanced seedling adaptability during early development.
