## Supplementary material for "Rapid ethylene-triggered protein complex remodeling in dark grown hypocotyls": Table 1

### Sheet: Table 1
Table 1. Rapp of Ethylene multimerization variants (at 1% FDR).
Locus ID	Name	functional category	Class*	Mmono (kDa)	SECUntreated (Rapp)			SECEthylene (Rapp)
					Multimer		Monomer	Multimer		Monomer
					Higher-order (Larger)	Lower-order (Smaller)		Higher-order (Larger)	Lower-order (Smaller)
AT1G06210.1	TOM2	protein turnover/vesicle trafficking	A	42.797		3.52415		13.2835
AT1G03030.1	P-loop containing ATPase	ATPase	A	34.057			0.900218		3.34218
AT3G28900.1	Ribosomal protein L34e superfamily protein	translation	A	13.65	81.2129	22.3559		79.7285
AT4G39200.2	Ribosomal protein S25 family protein	translation	A	11.925	85.0831	2.01368		88.8312
AT3G52150.2	RNA-binding (RRM/RBD/RNP motifs) family protein	RNA biology	A	27.748		25.8142	0.815871		25.3022
AT5G18820.1	TCP-1/cpn60 chaperonin family protein	protein folding	A	61.192		12.5345	0.501025		12.8382
AT2G40060.1	Clathrin light chain protein	vesicle trafficking	A	28.837		2.28556	0.622734		2.20225
AT1G79830.3	golgin candidate 5 (GC5)	vesicle trafficking	A	108.35		5.71335	0.459358		6.067
AT3G19390.1	Granulin repeat cysteine protease family protein	protein stability	IA	49.307			0.727443		2.60766	0.755299
AT1G14540.1	Peroxidase superfamily protein	redox	IA	34.411			0.827551		3.00125	0.831222
AT2G19430.1	THO6/DWD (DDB1-binding WD40 protein) hypersensitive to ABA 1/CUL4-RBX1-DDB1-DWA1/DWA2 E3 ubiquitin-protein ligase complex/THO6	RNA biology/protein stability	IA	40.073			0.746695	17.4387	4.96872	0.711254
AT2G30410.2	tubulin folding cofactor A (KIESEL)	cytoskeleton/protein folding	IA	12.824		2.19327		6.09304	2.14185
AT2G19320.1	unknown	unknown	IA	8.7054		3.11867		19.5301	3.19165
AT3G02530.1	TCP-1/cpn60/HSP60	protein stability	D	58.949	14.3028	2.32143			2.34618
AT3G23830.2	glycine-rich RNA-binding protein 4 (GRBP4)	RNA biology	D	14.128		4.44107	0.903564			0.82967
AT1G64760.1	ZERZAUST, O-Glycosyl hydrolases family 17 protein	cell wall remodeling	D	52.281		8.73676	1.06463			1.11768
AT1G60810.1	ATP-citrate lyase A-2	metabolism	D	46.759		12.0558	1.08004			1.18825
AT5G61790.1	calnexin 1	protein stability	D/R	60.485	19.4208				1.88409
AT3G25920.1	ribosomal protein L15	translation	D/R	29.707	33.2729				2.72614
AT5G19990.1	regulatory particle triple-A ATPase 6A (RPT6A)	protein stability	ID	47.247		19.9098			18.866	1.55524
AT1G03905.1	P-loop containing ATPase	ATPase	ID	32.421		8.99665			9.28489	1.44555
AT1G65010.1	DUF827-containing protein	unkown function	ID	152.7		4.52827			4.39298	0.78348
AT1G26570.1	UDP-glucose dehydrogenase 1	metabolism/cell wall remodeling	ID/R	52.971	5.28463			5.10701	1.76951
ATCG00750.1	ribosomal protein S11 (RPS11)	translation	ID/R	15.023	48.789			53.1251	6.26695
* Classification
A: complete conversion to a distinct complex not observed in the Untreated control or complete converstion to a multimeric form.
IA: two-peak profile with incomplete conversion to a higher mass form.
D: complete disassembly in the Ethylene to a monomeric form or to a matching peak with the Untreated control.
ID: incomplete disassemby, a pool of an assembed state is still present.
D/R: conversion from a high mass form to a lower mass form that is predicted to be multimeric and the peak is distinct from those observed control sample.
ID/R: D/R but incomplete conversion to a D/R form;
A full set of the multimerization variants (at 5 % FDR) can be found in Supplemental Dataset S6B.
