## Supplemental Dataset S7 for "Rapid ethylene-triggered protein complex remodeling in dark grown hypocotyls"

### Sheet: Table of Contents
Supplemental Dataset S7. Enriched GO terms of multimerization variants																									AT1G67148.1	AT1G67148	1	untreated		AT3G28300.1	AT3G28300	1	ethylene		AT2G19320.1	AT2G19320	1	MV		AT4G22570.1	AT4G22570	1	Stat
																									AT4G22230.2	AT4G22230	1	untreated		AT5G04560.1	AT5G04560	1	ethylene		AT5G23120.1	AT5G23120	1	MV		AT1G03130.1	AT1G03130	1	Stat
																									AT5G33355.1	AT5G33355	1	untreated		AT1G65560.1	AT1G65560	1	ethylene		AT2G04700.1	AT2G04700	1	MV		AT4G21280.1	AT4G21280	1	Stat
Analysis Brief Summary	agriGO v2.0																								AT5G10000.1	AT5G10000	1	untreated		AT3G23400.1	AT3G23400	1	ethylene		AT1G09300.1	AT1G09300	1	MV		AT4G27520.1	AT4G27520	1	Stat
	Singular Enrichment Analysis (SEA)																								AT5G50750.1	AT5G50750	1	untreated		AT1G69210.1	AT1G69210	1	ethylene		AT5G28500.1	AT5G28500	1	MV		AT1G20340.1	AT1G20340	1	Stat
	Species: Arabidopsis thaliana																								AT5G23840.1	AT5G23840	1	untreated		AT5G40280.1	AT5G40280	1	ethylene		AT3G25920.1	AT3G25920	1	MV		AT2G38540.1	AT2G38540	1	Stat
	GO version:2016																								AT5G20980.2	AT5G20980	1	untreated		AT1G17410.2	AT1G17410	1	ethylene		AT5G10920.1	AT5G10920	1	MV		AT4G28750.1	AT4G28750	1	Stat
																									AT5G47320.1	AT5G47320	1	untreated		AT3G02660.1	AT3G02660	1	ethylene		AT4G01310.1	AT4G01310	1	MV		AT5G66570.1	AT5G66570	1	Stat
	Background/Reference: TAIR genome locus (TAIR10_2017)																								AT5G15960.1	AT5G15960	1	untreated		AT3G23920.1	AT3G23920	1	ethylene		AT2G30410.2	AT2G30410	1	MV		AT3G14940.1	AT3G14940	1	Stat
	Annotated number in background/reference: 28362																								AT2G16365.2	AT2G16365	1	untreated		AT5G64420.1	AT5G64420	1	ethylene		AT5G15400.1	AT5G15400	1	MV		AT3G62410.1	AT3G62410	1	Stat
	Statistical test method: Fisher																								AT1G64490.1	AT1G64490	1	untreated		AT1G66460.1	AT1G66460	1	ethylene		AT5G65220.1	AT5G65220	1	MV
	Multi-test adjustment method: Yekutieli (FDR under dependency)																								ATCG00330.1	ATCG00330	1	untreated		AT3G47460.1	AT3G47460	1	ethylene		AT4G04910.1	AT4G04910	1	MV
	Significance level: 0.05																								AT1G73120.1	AT1G73120	1	untreated		AT1G06110.1	AT1G06110	1	ethylene		AT1G03905.1	AT1G03905	1	MV
	Minimum number of mapping entries: 5																								ATMG00560.1	ATMG00560	1	untreated		AT2G31400.1	AT2G31400	1	ethylene		AT3G02530.1	AT3G02530	1	MV
	GO type: Completed GO																								AT4G17483.1	AT4G17483	1	untreated		AT3G05000.1	AT3G05000	1	ethylene		AT5G22510.1	AT5G22510	1	MV
																									AT3G16895.1	AT3G16895	1	untreated		AT2G43640.3	AT2G43640	1	ethylene		AT5G47890.1	AT5G47890	1	MV
C	cellular component																								ATCG00810.1	ATCG00810	1	untreated		AT1G02080.2	AT1G02080	1	ethylene		AT1G29150.1	AT1G29150	1	MV
F	molecular function																								AT4G13520.1	AT4G13520	1	untreated		AT1G42960.1	AT1G42960	1	ethylene		AT3G12800.1	AT3G12800	1	MV
P	biological process																								ATCG00740.1	ATCG00740	1	untreated		AT4G10840.2	AT4G10840	1	ethylene		AT1G24510.1	AT1G24510	1	MV
																									ATCG01120.1	ATCG01120	1	untreated		AT1G09620.1	AT1G09620	1	ethylene		AT4G34490.1	AT4G34490	1	MV
																									AT1G15230.1	AT1G15230	1	untreated		AT1G26560.1	AT1G26560	1	ethylene		AT2G32730.1	AT2G32730	1	MV
																									ATCG00770.1	ATCG00770	1	untreated		AT1G11060.1	AT1G11060	1	ethylene		AT5G19990.1	AT5G19990	1	MV
																									ATCG00770.1	ATCG00770	1	untreated		AT1G04120.2	AT1G04120	1	ethylene		AT5G61790.1	AT5G61790	1	MV
																									AT1G02160.1	AT1G02160	1	untreated		AT1G72100.1	AT1G72100	1	ethylene		AT3G23830.2	AT3G23830	1	MV
																									AT3G44820.1	AT3G44820	1	untreated		AT5G05590.1	AT5G05590	1	ethylene		AT4G12060.1	AT4G12060	1	MV
																									ATCG01300.1	ATCG01300	1	untreated		AT5G01770.1	AT5G01770	1	ethylene		AT1G11910.1	AT1G11910	1	MV
																									AT3G51480.1	AT3G51480	1	untreated		AT1G52400.2	AT1G52400	1	ethylene		AT4G33865.1	AT4G33865	1	MV
																									AT1G49245.1	AT1G49245	1	untreated		AT2G38760.1	AT2G38760	1	ethylene		AT3G09200.1	AT3G09200	1	MV
																									AT3G15353.1	AT3G15353	1	untreated		AT5G04850.1	AT5G04850	1	ethylene		AT2G42910.1	AT2G42910	1	MV
																									ATCG00660.1	ATCG00660	1	untreated		AT5G38860.1	AT5G38860	1	ethylene		AT2G28760.3	AT2G28760	1	MV
																									AT1G77060.1	AT1G77060	1	untreated		AT4G25840.1	AT4G25840	1	ethylene		AT1G06210.1	AT1G06210	1	MV
																									AT1G77060.1	AT1G77060	1	untreated		AT3G05580.1	AT3G05580	1	ethylene		AT1G64660.1	AT1G64660	1	MV
																									AT1G65000.1	AT1G65000	1	untreated		AT2G46370.3	AT2G46370	1	ethylene		AT5G16840.3	AT5G16840	1	MV
																									AT2G31500.1	AT2G31500	1	untreated		ATCG00270.1	ATCG00270	1	ethylene		AT1G60810.1	AT1G60810	1	MV
																									AT1G07320.4	AT1G07320	1	untreated		AT3G08860.1	AT3G08860	1	ethylene		AT5G18820.1	AT5G18820	1	MV
																									AT3G17300.1	AT3G17300	1	untreated		AT1G45000.1	AT1G45000	1	ethylene		AT4G39200.2	AT4G39200	1	MV
																									AT4G09010.1	AT4G09010	1	untreated		AT1G54710.1	AT1G54710	1	ethylene		AT5G56630.1	AT5G56630	1	MV
																									AT4G03150.1	AT4G03150	1	untreated		AT2G20140.1	AT2G20140	1	ethylene		AT3G02740.1	AT3G02740	1	MV
																									AT5G42765.1	AT5G42765	1	untreated		AT2G20140.1	AT2G20140	1	ethylene		AT3G16780.1	AT3G16780	1	MV
																									AT1G73180.2	AT1G73180	1	untreated		AT2G31800.1	AT2G31800	1	ethylene		AT1G26570.1	AT1G26570	1	MV
																									AT5G45040.1	AT5G45040	1	untreated		AT1G48090.1	AT1G48090	1	ethylene		AT3G28900.1	AT3G28900	1	MV
																									ATCG00820.1	ATCG00820	1	untreated		AT1G62570.1	AT1G62570	1	ethylene		AT2G40060.1	AT2G40060	1	MV
																									AT1G64510.1	AT1G64510	1	untreated		AT2G16570.1	AT2G16570	1	ethylene		AT1G64760.1	AT1G64760	1	MV
																									AT1G64510.1	AT1G64510	1	untreated		AT3G56120.1	AT3G56120	1	ethylene		AT3G53750.1	AT3G53750	1	MV
																									AT2G03780.1	AT2G03780	1	untreated		AT1G62020.1	AT1G62020	1	ethylene		AT3G52150.2	AT3G52150	1	MV
																									AT2G20410.1	AT2G20410	1	untreated		AT5G10290.1	AT5G10290	1	ethylene		AT5G45950.1	AT5G45950	1	MV
																									AT2G48120.2	AT2G48120	1	untreated		AT1G14240.3	AT1G14240	1	ethylene		AT1G14540.1	AT1G14540	1	MV
																									AT5G25070.1	AT5G25070	1	untreated		AT5G20320.2	AT5G20320	1	ethylene		AT1G44970.1	AT1G44970	1	MV
																									AT5G04000.1	AT5G04000	1	untreated		AT1G15750.4	AT1G15750	1	ethylene
																									AT1G21090.1	AT1G21090	1	untreated		AT5G18640.1	AT5G18640	1	ethylene
																									AT3G58460.1	AT3G58460	1	untreated		AT5G03040.3	AT5G03040	1	ethylene
																									AT2G21530.1	AT2G21530	1	untreated		AT5G22650.2	AT5G22650	1	ethylene
																									AT2G43560.1	AT2G43560	1	untreated		AT3G17840.1	AT3G17840	1	ethylene
																									AT5G17870.1	AT5G17870	1	untreated		AT2G29940.1	AT2G29940	1	ethylene
																									AT3G52730.1	AT3G52730	1	untreated		AT4G02370.1	AT4G02370	1	ethylene
																									AT5G54830.1	AT5G54830	1	untreated		AT3G22500.1	AT3G22500	1	ethylene
																									AT2G38270.1	AT2G38270	1	untreated		AT4G14760.1	AT4G14760	1	ethylene
																									AT4G13200.1	AT4G13200	1	untreated		AT3G48980.1	AT3G48980	1	ethylene
																									AT4G24930.1	AT4G24930	1	untreated		AT3G48980.1	AT3G48980	1	ethylene
																									AT5G51700.1	AT5G51700	1	untreated		AT1G27520.1	AT1G27520	1	ethylene
																									AT5G06260.1	AT5G06260	1	untreated		AT1G15820.1	AT1G15820	1	ethylene
																									AT1G31817.1	AT1G31817	1	untreated		AT5G37660.1	AT5G37660	1	ethylene
																									AT2G04540.1	AT2G04540	1	untreated		AT1G24735.1	AT1G24735	1	ethylene
																									AT1G03600.1	AT1G03600	1	untreated		AT1G60940.2	AT1G60940	1	ethylene
																									AT2G32090.1	AT2G32090	1	untreated		AT4G00680.1	AT4G00680	1	ethylene
																									AT1G09340.1	AT1G09340	1	untreated		AT1G20510.2	AT1G20510	1	ethylene
																									AT5G11540.1	AT5G11540	1	untreated		AT1G22280.1	AT1G22280	1	ethylene
																									AT3G44890.1	AT3G44890	1	untreated		AT1G56330.1	AT1G56330	1	ethylene
																									AT2G21385.2	AT2G21385	1	untreated		AT1G66800.1	AT1G66800	1	ethylene
																									AT4G02120.1	AT4G02120	1	untreated		AT3G55380.1	AT3G55380	1	ethylene
																									AT5G23230.1	AT5G23230	1	untreated		AT2G45650.1	AT2G45650	1	ethylene
																									AT5G57610.1	AT5G57610	1	untreated		AT5G19890.1	AT5G19890	1	ethylene
																									AT3G59840.1	AT3G59840	1	untreated		AT1G35190.1	AT1G35190	1	ethylene
																									AT3G10370.1	AT3G10370	1	untreated		AT2G22930.1	AT2G22930	1	ethylene
																									AT4G31160.1	AT4G31160	1	untreated		AT2G28080.1	AT2G28080	1	ethylene
																									AT4G31160.1	AT4G31160	1	untreated		AT2G29740.1	AT2G29740	1	ethylene
																									AT3G54900.1	AT3G54900	1	untreated
																									AT2G02500.1	AT2G02500	1	untreated
																									AT1G17330.1	AT1G17330	1	untreated
																									AT4G11120.1	AT4G11120	1	untreated
																									AT5G58200.2	AT5G58200	1	untreated
																									AT4G30930.1	AT4G30930	1	untreated
																									AT1G07700.2	AT1G07700	1	untreated
																									AT5G42220.1	AT5G42220	1	untreated
																									AT2G24090.1	AT2G24090	1	untreated
																									AT5G56590.1	AT5G56590	1	untreated
																									AT5G23395.1	AT5G23395	1	untreated
																									AT1G04080.2	AT1G04080	1	untreated
																									AT3G63170.1	AT3G63170	1	untreated
																									AT1G04850.1	AT1G04850	1	untreated
																									AT2G26930.1	AT2G26930	1	untreated
																									AT5G60960.1	AT5G60960	1	untreated
																									AT1G35680.1	AT1G35680	1	untreated
																									AT3G63490.1	AT3G63490	1	untreated
																									AT5G65770.3	AT5G65770	1	untreated
																									AT5G52960.1	AT5G52960	1	untreated
																									AT1G19140.1	AT1G19140	1	untreated
																									AT1G55265.1	AT1G55265	1	untreated
																									AT5G48960.1	AT5G48960	1	untreated
																									AT4G32330.2	AT4G32330	1	untreated
																									AT1G51550.1	AT1G51550	1	untreated
																									AT5G67220.1	AT5G67220	1	untreated
																									AT5G30510.1	AT5G30510	1	untreated
																									AT4G28360.1	AT4G28360	1	untreated
																									AT2G44525.1	AT2G44525	1	untreated
																									AT3G54210.1	AT3G54210	1	untreated
																									AT3G01790.2	AT3G01790	1	untreated
																									AT1G44318.1	AT1G44318	1	untreated
																									AT5G09680.2	AT5G09680	1	untreated
																									AT1G07830.1	AT1G07830	1	untreated
																									AT5G41010.1	AT5G41010	1	untreated
																									AT1G65700.1	AT1G65700	1	untreated
																									AT2G45540.1	AT2G45540	1	untreated
																									AT2G32920.1	AT2G32920	1	untreated
																									AT1G10840.1	AT1G10840	1	untreated
																									AT4G15930.1	AT4G15930	1	untreated
																									AT2G46110.1	AT2G46110	1	untreated
																									ATCG01230.1	ATCG01230	1	untreated
																									AT1G67190.2	AT1G67190	1	untreated
																									AT4G34150.1	AT4G34150	1	untreated
																									AT5G47190.1	AT5G47190	1	untreated
																									AT3G09250.1	AT3G09250	1	untreated
																									AT3G59650.1	AT3G59650	1	untreated
																									AT1G60660.1	AT1G60660	1	untreated
																									AT2G39990.1	AT2G39990	1	untreated
																									AT3G49140.1	AT3G49140	1	untreated
																									AT3G52090.1	AT3G52090	1	untreated
																									AT4G30996.1	AT4G30996	1	untreated
																									AT5G22480.1	AT5G22480	1	untreated
																									AT3G02730.1	AT3G02730	1	untreated
																									AT4G00630.1	AT4G00630	1	untreated
																									AT4G03280.2	AT4G03280	1	untreated
																									AT1G06470.2	AT1G06470	1	untreated
																									AT1G24300.2	AT1G24300	1	untreated
																									AT3G20000.1	AT3G20000	1	untreated
																									AT5G40080.1	AT5G40080	1	untreated
																									AT5G23210.2	AT5G23210	1	untreated
																									AT2G06925.1	AT2G06925	1	untreated
																									AT5G48220.1	AT5G48220	1	untreated
																									AT4G28470.1	AT4G28470	1	untreated
																									AT5G18800.2	AT5G18800	1	untreated
																									AT4G31420.1	AT4G31420	1	untreated
																									AT3G55120.1	AT3G55120	1	untreated
																									AT3G58170.1	AT3G58170	1	untreated
																									AT2G25110.1	AT2G25110	1	untreated
																									AT3G56910.1	AT3G56910	1	untreated
																									AT5G44320.1	AT5G44320	1	untreated
																									AT4G36680.1	AT4G36680	1	untreated
																									AT1G02305.1	AT1G02305	1	untreated
																									AT4G28300.2	AT4G28300	1	untreated
																									AT4G28750.1	AT4G28750	1	untreated
																									AT1G26300.1	AT1G26300	1	untreated
																									AT4G08920.1	AT4G08920	1	untreated
																									AT5G18900.1	AT5G18900	1	untreated
																									AT5G27840.1	AT5G27840	1	untreated
																									AT1G23520.1	AT1G23520	1	untreated
																									AT1G04810.1	AT1G04810	1	untreated
																									AT4G24100.1	AT4G24100	1	untreated
																									AT1G10760.1	AT1G10760	1	untreated
																									AT5G18280.1	AT5G18280	1	untreated
																									AT3G55470.2	AT3G55470	1	untreated
																									AT3G03050.1	AT3G03050	1	untreated
																									AT5G16910.1	AT5G16910	1	untreated
																									AT4G19640.1	AT4G19640	1	untreated
																									AT1G24360.1	AT1G24360	1	untreated
																									AT3G56150.2	AT3G56150	1	untreated
																									AT3G11750.1	AT3G11750	1	untreated
																									AT4G29040.1	AT4G29040	1	untreated
																									AT2G45440.1	AT2G45440	1	untreated
																									AT2G17190.1	AT2G17190	1	untreated
																									AT1G52670.1	AT1G52670	1	untreated
																									AT5G40770.1	AT5G40770	1	untreated
																									AT5G67510.1	AT5G67510	1	untreated
																									AT3G01570.1	AT3G01570	1	untreated
																									AT1G70770.2	AT1G70770	1	untreated
																									AT2G39360.1	AT2G39360	1	untreated
																									AT1G02640.1	AT1G02640	1	untreated
																									AT4G23920.1	AT4G23920	1	untreated
																									AT3G51810.1	AT3G51810	1	untreated
																									AT5G51110.2	AT5G51110	1	untreated
																									AT2G16940.1	AT2G16940	1	untreated
																									AT4G27440.2	AT4G27440	1	untreated
																									AT1G07230.1	AT1G07230	1	untreated
																									AT2G40510.1	AT2G40510	1	untreated
																									AT3G56340.1	AT3G56340	1	untreated
																									AT5G45030.2	AT5G45030	1	untreated
																									AT5G66860.1	AT5G66860	1	untreated
																									AT5G65165.1	AT5G65165	1	untreated
																									AT5G46160.2	AT5G46160	1	untreated
																									AT4G10450.1	AT4G10450	1	untreated
																									AT1G01470.1	AT1G01470	1	untreated
																									AT4G13170.1	AT4G13170	1	untreated
																									AT2G31610.1	AT2G31610	1	untreated
																									AT5G35530.1	AT5G35530	1	untreated
																									AT1G49600.1	AT1G49600	1	untreated
																									AT2G24390.3	AT2G24390	1	untreated
																									AT5G55860.1	AT5G55860	1	untreated
																									AT5G62610.1	AT5G62610	1	untreated
																									AT1G73230.1	AT1G73230	1	untreated
																									AT3G53740.1	AT3G53740	1	untreated
																									AT4G32840.1	AT4G32840	1	untreated
																									AT3G26900.3	AT3G26900	1	untreated
																									AT4G04800.1	AT4G04800	1	untreated
																									AT2G15130.2	AT2G15130	1	untreated
																									AT4G14440.1	AT4G14440	1	untreated
																									AT2G18990.1	AT2G18990	1	untreated
																									AT3G06035.1	AT3G06035	1	untreated
																									AT1G51570.1	AT1G51570	1	untreated
																									AT1G80480.1	AT1G80480	1	untreated
																									AT2G44620.1	AT2G44620	1	untreated
																									AT5G56170.1	AT5G56170	1	untreated
																									AT3G55605.1	AT3G55605	1	untreated
																									AT1G14380.2	AT1G14380	1	untreated
																									AT1G55020.1	AT1G55020	1	untreated
																									AT3G14600.1	AT3G14600	1	untreated
																									AT5G47210.1	AT5G47210	1	untreated
																									AT5G47210.1	AT5G47210	1	untreated
																									AT5G55530.3	AT5G55530	1	untreated
																									AT5G04720.1	AT5G04720	1	untreated
																									AT3G22620.1	AT3G22620	1	untreated
																									AT5G09510.1	AT5G09510	1	untreated
																									AT3G52580.1	AT3G52580	1	untreated
																									AT2G26730.1	AT2G26730	1	untreated
																									AT4G27430.2	AT4G27430	1	untreated
																									AT1G55570.1	AT1G55570	1	untreated
																									AT2G45820.1	AT2G45820	1	untreated
																									AT3G61260.1	AT3G61260	1	untreated
																									AT4G02360.1	AT4G02360	1	untreated
																									AT1G09070.1	AT1G09070	1	untreated
																									AT1G13750.1	AT1G13750	1	untreated
																									AT1G10140.1	AT1G10140	1	untreated
																									AT1G65970.1	AT1G65970	1	untreated
																									AT3G19680.1	AT3G19680	1	untreated
																									AT4G31380.1	AT4G31380	1	untreated
																									AT1G32790.1	AT1G32790	1	untreated
																									AT5G47650.1	AT5G47650	1	untreated
																									AT3G22850.1	AT3G22850	1	untreated
																									AT4G27450.1	AT4G27450	1	untreated
																									AT5G38160.1	AT5G38160	1	untreated
																									AT5G38170.1	AT5G38170	1	untreated
																									AT5G03170.1	AT5G03170	1	untreated
																									AT4G09040.2	AT4G09040	1	untreated
																									AT4G15955.3	AT4G15955	1	untreated
																									AT3G24480.1	AT3G24480	1	untreated
																									AT1G12440.2	AT1G12440	1	untreated
																									AT2G26040.1	AT2G26040	1	untreated
																									AT2G28960.1	AT2G28960	1	untreated
																									AT1G09155.1	AT1G09155	1	untreated
																									AT1G58270.1	AT1G58270	1	untreated
																									AT5G26280.1	AT5G26280	1	untreated
																									AT1G64090.1	AT1G64090	1	untreated
																									AT4G16690.1	AT4G16690	1	untreated
																									AT1G01980.1	AT1G01980	1	untreated
																									AT2G34790.1	AT2G34790	1	untreated
																									AT4G20860.1	AT4G20860	1	untreated
																									AT5G44400.1	AT5G44400	1	untreated
																									AT4G10250.1	AT4G10250	1	untreated
																									AT1G66400.1	AT1G66400	1	untreated
																									AT3G51920.1	AT3G51920	1	untreated
																									AT2G29340.1	AT2G29340	1	untreated
																									AT2G29490.1	AT2G29490	1	untreated
																									AT1G53840.1	AT1G53840	1	untreated
																									AT1G02130.1	AT1G02130	1	untreated
																									AT1G49300.2	AT1G49300	1	untreated
																									AT4G17530.1	AT4G17530	1	untreated
																									AT5G47520.1	AT5G47520	1	untreated
																									AT5G39050.1	AT5G39050	1	untreated
																									AT1G51830.1	AT1G51830	1	untreated

### Sheet: S7 GO MVs
Supplemental Dataset S7. Enriched GO terms of multimerization variants
P: biological process, F: molecular function, C: cellular component
GO_acc	term_type	Term	query item	query total	back ground item	back ground total	p-value	FDR	entries
GO:0009735	P	response to cytokinin	6	43	244	28362	2e-06	0.00045	// AT4G01310 // AT3G09200 // AT5G16840 // AT1G11910 // AT5G23120 // AT3G25920
GO:0042254	P	ribosome biogenesis	5	43	341	28362	0.00017	0.016	// AT5G65220 // AT3G16780 // AT3G28900 // ATCG00750 // AT3G09200
GO:0044085	P	cellular component biogenesis	8	43	1095	28362	0.00022	0.016	// ATCG00750 // AT3G09200 // AT5G19990 // AT5G65220 // AT2G30410 // AT5G23120 // AT3G16780 // AT3G28900
GO:0022613	P	ribonucleoprotein complex biogenesis	5	43	399	28362	0.00035	0.019	// AT5G65220 // AT3G16780 // AT3G28900 // ATCG00750 // AT3G09200
GO:0042221	P	response to chemical	12	43	2853	28362	0.00084	0.037	// AT2G19430 // AT1G14540 // AT4G01310 // AT3G09200 // AT5G19990 // AT5G16840 // AT5G15400 // AT3G02530 // AT3G25920 // AT1G11910 // AT5G23120 // AT3G23830
GO:0044712	P	single-organism catabolic process	5	43	585	28362	0.0019	0.039	// AT5G19990 // AT5G22510 // AT5G56630 // AT5G45950 // AT5G15400
GO:0043043	P	peptide biosynthetic process	8	43	1514	28362	0.0018	0.039	// ATCG00750 // AT4G01310 // AT3G09200 // AT5G65220 // AT3G25920 // AT4G39200 // AT3G16780 // AT3G28900
GO:0008152	P	metabolic process	28	43	12035	28362	0.0023	0.039	// AT5G56630 // AT1G60810 // AT1G64760 // AT5G19990 // AT3G23830 // AT3G16780 // ATCG00750 // AT4G12060 // AT3G12800 // AT3G25920 // AT5G23120 // AT1G11910 // AT1G03030 // AT5G45950 // AT4G01310 // AT3G09200 // AT5G65220 // AT5G22510 // AT3G19390 // AT2G19430 // AT5G15400 // AT2G42910 // AT1G14540 // AT4G34490 // AT5G47890 // AT4G39200 // AT1G26570 // AT3G28900
GO:0043604	P	amide biosynthetic process	8	43	1536	28362	0.002	0.039	// ATCG00750 // AT4G01310 // AT3G09200 // AT5G65220 // AT3G25920 // AT4G39200 // AT3G16780 // AT3G28900
GO:1901564	P	organonitrogen compound metabolic process	11	43	2569	28362	0.0013	0.039	// AT5G56630 // ATCG00750 // AT4G01310 // AT3G09200 // AT5G65220 // AT2G42910 // AT3G25920 // AT4G34490 // AT4G39200 // AT3G16780 // AT3G28900
GO:0043603	P	cellular amide metabolic process	8	43	1575	28362	0.0023	0.039	// ATCG00750 // AT4G01310 // AT3G09200 // AT5G65220 // AT3G25920 // AT4G39200 // AT3G16780 // AT3G28900
GO:0006518	P	peptide metabolic process	8	43	1540	28362	0.002	0.039	// ATCG00750 // AT4G01310 // AT3G09200 // AT5G65220 // AT3G25920 // AT4G39200 // AT3G16780 // AT3G28900
GO:0006412	P	translation	8	43	1500	28362	0.0017	0.039	// ATCG00750 // AT4G01310 // AT3G09200 // AT5G65220 // AT3G25920 // AT4G39200 // AT3G16780 // AT3G28900
GO:0071840	P	cellular component organization or biogenesis	11	43	2812	28362	0.0026	0.041	// ATCG00750 // AT3G09200 // AT5G19990 // AT5G65220 // AT1G64760 // AT5G18820 // AT4G34490 // AT2G30410 // AT5G23120 // AT3G16780 // AT3G28900
GO:0010033	P	response to organic substance	9	43	2023	28362	0.0029	0.043	// AT2G19430 // AT4G01310 // AT3G09200 // AT5G19990 // AT5G16840 // AT5G15400 // AT3G25920 // AT5G23120 // AT1G11910
GO:1901566	P	organonitrogen compound biosynthetic process	9	43	2076	28362	0.0035	0.045	// ATCG00750 // AT4G01310 // AT3G09200 // AT5G65220 // AT3G25920 // AT4G34490 // AT4G39200 // AT3G16780 // AT3G28900
GO:0019538	P	protein metabolic process	14	43	4289	28362	0.0033	0.045	// AT2G19430 // ATCG00750 // AT4G01310 // AT3G09200 // AT5G19990 // AT5G65220 // AT5G15400 // AT4G12060 // AT3G25920 // AT4G39200 // AT1G11910 // AT3G16780 // AT3G19390 // AT3G28900
GO:0044238	P	primary metabolic process	24	43	9890	28362	0.004	0.048	// AT5G56630 // AT1G60810 // AT1G64760 // AT5G19990 // AT1G26570 // AT3G16780 // ATCG00750 // AT4G12060 // AT3G12800 // AT3G25920 // AT5G45950 // AT4G01310 // AT3G09200 // AT5G65220 // AT5G22510 // AT3G19390 // AT2G19430 // AT5G15400 // AT2G42910 // AT1G11910 // AT4G34490 // AT4G39200 // AT3G23830 // AT3G28900
GO:0044710	P	single-organism metabolic process	13	43	3970	28362	0.0048	0.055	// AT5G56630 // AT1G60810 // AT5G19990 // AT3G12800 // AT1G26570 // AT5G15400 // AT2G42910 // AT1G11910 // AT4G34490 // AT5G47890 // AT1G14540 // AT5G22510 // AT5G45950
GO:0009056	P	catabolic process	7	43	1430	28362	0.0054	0.06	// AT5G56630 // AT5G45950 // AT5G19990 // AT5G15400 // AT1G11910 // AT1G14540 // AT5G22510
GO:1901575	P	organic substance catabolic process	6	43	1249	28362	0.011	0.11	// AT5G56630 // AT5G45950 // AT5G19990 // AT5G15400 // AT1G11910 // AT5G22510
GO:0009725	P	response to hormone	7	43	1631	28362	0.011	0.11	// AT2G19430 // AT4G01310 // AT3G09200 // AT5G16840 // AT1G11910 // AT5G23120 // AT3G25920
GO:0071704	P	organic substance metabolic process	24	43	10672	28362	0.012	0.11	// AT5G56630 // AT1G60810 // AT1G64760 // AT5G19990 // AT1G26570 // AT3G16780 // ATCG00750 // AT4G12060 // AT3G12800 // AT3G25920 // AT5G45950 // AT4G01310 // AT3G09200 // AT5G65220 // AT5G22510 // AT3G19390 // AT2G19430 // AT5G15400 // AT2G42910 // AT1G11910 // AT4G34490 // AT4G39200 // AT3G23830 // AT3G28900
GO:0009719	P	response to endogenous stimulus	7	43	1732	28362	0.015	0.13	// AT2G19430 // AT4G01310 // AT3G09200 // AT5G16840 // AT1G11910 // AT5G23120 // AT3G25920
GO:0034641	P	cellular nitrogen compound metabolic process	15	43	5805	28362	0.02	0.17	// AT2G19430 // AT5G56630 // ATCG00750 // AT4G01310 // AT3G09200 // AT5G19990 // AT5G65220 // AT1G26570 // AT2G42910 // AT3G23830 // AT4G34490 // AT4G39200 // AT3G25920 // AT3G16780 // AT3G28900
GO:0044237	P	cellular metabolic process	22	43	9879	28362	0.02	0.17	// AT5G56630 // AT1G60810 // AT5G19990 // AT1G26570 // AT3G16780 // ATCG00750 // AT3G12800 // AT3G25920 // AT5G23120 // AT1G03030 // AT4G01310 // AT3G09200 // AT5G65220 // AT5G22510 // AT2G19430 // AT5G15400 // AT2G42910 // AT1G14540 // AT4G34490 // AT4G39200 // AT3G23830 // AT3G28900
GO:0044267	P	cellular protein metabolic process	11	43	3841	28362	0.025	0.21	// AT2G19430 // ATCG00750 // AT4G01310 // AT3G09200 // AT5G19990 // AT5G65220 // AT5G15400 // AT3G25920 // AT4G39200 // AT3G16780 // AT3G28900
GO:0044271	P	cellular nitrogen compound biosynthetic process	12	43	4436	28362	0.029	0.23	// ATCG00750 // AT4G01310 // AT3G09200 // AT5G19990 // AT5G65220 // AT2G42910 // AT3G25920 // AT4G34490 // AT4G39200 // AT1G26570 // AT3G16780 // AT3G28900
GO:0009987	P	cellular process	26	43	12771	28362	0.03	0.23	// AT5G56630 // AT1G60810 // AT1G64760 // AT5G19990 // AT3G23830 // AT2G30410 // AT3G16780 // ATCG00750 // AT3G12800 // AT3G25920 // AT5G23120 // AT1G03030 // AT5G61790 // AT4G01310 // AT3G09200 // AT5G65220 // AT5G18820 // AT5G22510 // AT2G19430 // AT5G15400 // AT2G42910 // AT1G14540 // AT4G34490 // AT4G39200 // AT1G26570 // AT3G28900
GO:0006807	P	nitrogen compound metabolic process	15	43	6241	28362	0.037	0.27	// AT2G19430 // AT5G56630 // ATCG00750 // AT4G01310 // AT3G09200 // AT5G19990 // AT5G65220 // AT1G26570 // AT2G42910 // AT3G23830 // AT4G34490 // AT4G39200 // AT3G25920 // AT3G16780 // AT3G28900
GO:0016043	P	cellular component organization	7	43	2456	28362	0.075	0.5	// ATCG00750 // AT1G64760 // AT5G19990 // AT5G18820 // AT4G34490 // AT2G30410 // AT5G23120
GO:0050896	P	response to stimulus	14	43	6250	28362	0.074	0.5	// AT2G19430 // AT3G09200 // AT1G14540 // AT4G01310 // AT1G64760 // AT5G19990 // AT5G16840 // AT5G15400 // AT3G02530 // AT3G25920 // AT1G11910 // AT5G23120 // AT3G23830 // AT4G34490
GO:0009058	P	biosynthetic process	14	43	6255	28362	0.074	0.5	// AT1G03030 // AT1G60810 // AT4G01310 // AT3G09200 // AT5G19990 // AT5G65220 // AT2G42910 // AT3G25920 // AT4G34490 // AT4G39200 // AT1G26570 // AT3G16780 // ATCG00750 // AT3G28900
GO:0044249	P	cellular biosynthetic process	13	43	5870	28362	0.092	0.58	// AT1G60810 // AT4G01310 // AT3G09200 // AT5G19990 // AT5G65220 // AT2G42910 // AT3G25920 // AT4G34490 // AT4G39200 // AT1G26570 // AT3G16780 // ATCG00750 // AT3G28900
GO:0044281	P	small molecule metabolic process	5	43	1597	28362	0.093	0.58	// AT3G12800 // AT2G42910 // AT5G56630 // AT1G60810 // AT4G34490
GO:1901576	P	organic substance biosynthetic process	13	43	5913	28362	0.096	0.59	// AT1G60810 // AT4G01310 // AT3G09200 // AT5G19990 // AT5G65220 // AT2G42910 // AT3G25920 // AT4G34490 // AT4G39200 // AT1G26570 // AT3G16780 // ATCG00750 // AT3G28900
GO:0043170	P	macromolecule metabolic process	16	43	8111	28362	0.14	0.83	// AT2G19430 // ATCG00750 // AT4G01310 // AT3G09200 // AT5G19990 // AT5G65220 // AT5G15400 // AT3G28900 // AT4G12060 // AT3G25920 // AT1G11910 // AT4G39200 // AT3G23830 // AT3G16780 // AT3G19390 // AT5G22510
GO:0010467	P	gene expression	10	43	4747	28362	0.17	0.99	// AT2G19430 // ATCG00750 // AT4G01310 // AT3G09200 // AT5G19990 // AT5G65220 // AT3G25920 // AT4G39200 // AT3G16780 // AT3G28900
GO:0034645	P	cellular macromolecule biosynthetic process	9	43	4455	28362	0.23	1	// ATCG00750 // AT4G01310 // AT3G09200 // AT5G19990 // AT5G65220 // AT3G25920 // AT4G39200 // AT3G16780 // AT3G28900
GO:1901360	P	organic cyclic compound metabolic process	8	43	4700	28362	0.42	1	// AT2G19430 // AT5G56630 // ATCG00750 // AT5G19990 // AT2G42910 // AT3G23830 // AT4G34490 // AT1G26570
GO:0051716	P	cellular response to stimulus	5	43	2856	28362	0.44	1	// AT5G19990 // AT2G19430 // AT1G14540 // AT4G34490 // AT5G15400
GO:0044699	P	single-organism process	17	43	9448	28362	0.24	1	// AT2G19430 // AT5G56630 // AT1G60810 // AT5G19990 // AT3G12800 // AT1G26570 // AT2G42910 // AT5G15400 // AT5G18820 // AT1G11910 // AT4G34490 // AT5G47890 // AT2G30410 // AT1G14540 // AT1G65010 // AT5G22510 // AT5G45950
GO:0006139	P	nucleobase-containing compound metabolic process	8	43	4178	28362	0.3	1	// AT2G19430 // AT5G56630 // ATCG00750 // AT5G19990 // AT2G42910 // AT3G23830 // AT4G34490 // AT1G26570
GO:0006725	P	cellular aromatic compound metabolic process	8	43	4588	28362	0.39	1	// AT2G19430 // AT5G56630 // ATCG00750 // AT5G19990 // AT2G42910 // AT3G23830 // AT4G34490 // AT1G26570
GO:0006950	P	response to stress	7	43	3506	28362	0.28	1	// AT1G14540 // AT3G09200 // AT5G19990 // AT1G64760 // AT5G15400 // AT1G11910 // AT3G23830
GO:0009059	P	macromolecule biosynthetic process	9	43	4511	28362	0.24	1	// ATCG00750 // AT4G01310 // AT3G09200 // AT5G19990 // AT5G65220 // AT3G25920 // AT4G39200 // AT3G16780 // AT3G28900
GO:0044763	P	single-organism cellular process	10	43	6591	28362	0.56	1	// AT2G19430 // AT5G56630 // AT1G60810 // AT5G19990 // AT3G12800 // AT5G15400 // AT2G42910 // AT4G34490 // AT2G30410 // AT5G22510
GO:0046483	P	heterocycle metabolic process	8	43	4433	28362	0.36	1	// AT2G19430 // AT5G56630 // ATCG00750 // AT5G19990 // AT2G42910 // AT3G23830 // AT4G34490 // AT1G26570
GO:0044260	P	cellular macromolecule metabolic process	13	43	7410	28362	0.32	1	// AT2G19430 // ATCG00750 // AT4G01310 // AT3G09200 // AT5G19990 // AT5G65220 // AT5G15400 // AT3G28900 // AT3G25920 // AT4G39200 // AT3G23830 // AT3G16780 // AT5G22510
GO:0003735	F	structural constituent of ribosome	8	43	391	28362	1.3e-07	7.7e-06	// ATCG00750 // AT4G01310 // AT3G09200 // AT5G65220 // AT3G25920 // AT4G39200 // AT3G16780 // AT3G28900
GO:0005198	F	structural molecule activity	9	43	538	28362	1.1e-07	7.7e-06	// ATCG00750 // AT4G01310 // AT3G09200 // AT2G40060 // AT4G39200 // AT3G25920 // AT5G65220 // AT3G16780 // AT3G28900
GO:0000166	F	nucleotide binding	14	43	3370	28362	0.0003	0.0085	// AT2G19430 // AT1G03030 // AT5G56630 // AT1G60810 // AT5G19990 // AT2G42910 // AT5G16840 // AT4G12060 // AT5G18820 // AT3G23830 // AT3G52150 // AT1G26570 // AT1G03905 // AT3G02530
GO:1901265	F	nucleoside phosphate binding	14	43	3370	28362	0.0003	0.0085	// AT2G19430 // AT1G03030 // AT5G56630 // AT1G60810 // AT5G19990 // AT2G42910 // AT5G16840 // AT4G12060 // AT5G18820 // AT3G23830 // AT3G52150 // AT1G26570 // AT1G03905 // AT3G02530
GO:0036094	F	small molecule binding	14	43	3434	28362	0.00037	0.0085	// AT2G19430 // AT1G03030 // AT5G56630 // AT1G60810 // AT5G19990 // AT2G42910 // AT5G16840 // AT4G12060 // AT5G18820 // AT3G23830 // AT3G52150 // AT1G26570 // AT1G03905 // AT3G02530
GO:0032550	F	purine ribonucleoside binding	9	43	2612	28362	0.015	0.1	// AT1G03030 // AT5G56630 // AT1G60810 // AT5G19990 // AT2G42910 // AT4G12060 // AT5G18820 // AT1G03905 // AT3G02530
GO:0035639	F	purine ribonucleoside triphosphate binding	9	43	2515	28362	0.012	0.1	// AT1G03030 // AT5G56630 // AT1G60810 // AT5G19990 // AT2G42910 // AT4G12060 // AT5G18820 // AT1G03905 // AT3G02530
GO:0032549	F	ribonucleoside binding	9	43	2617	28362	0.015	0.1	// AT1G03030 // AT5G56630 // AT1G60810 // AT5G19990 // AT2G42910 // AT4G12060 // AT5G18820 // AT1G03905 // AT3G02530
GO:0001883	F	purine nucleoside binding	9	43	2612	28362	0.015	0.1	// AT1G03030 // AT5G56630 // AT1G60810 // AT5G19990 // AT2G42910 // AT4G12060 // AT5G18820 // AT1G03905 // AT3G02530
GO:1901363	F	heterocyclic compound binding	19	43	7718	28362	0.012	0.1	// AT2G19430 // AT1G03030 // AT5G56630 // AT1G60810 // AT3G11770 // AT5G19990 // AT2G42910 // AT1G26570 // AT5G16840 // AT4G12060 // AT4G01310 // AT5G18820 // AT3G23830 // AT3G52150 // AT1G14540 // AT3G16780 // ATCG00750 // AT1G03905 // AT3G02530
GO:0001882	F	nucleoside binding	9	43	2618	28362	0.015	0.1	// AT1G03030 // AT5G56630 // AT1G60810 // AT5G19990 // AT2G42910 // AT4G12060 // AT5G18820 // AT1G03905 // AT3G02530
GO:0017076	F	purine nucleotide binding	9	43	2633	28362	0.016	0.1	// AT1G03030 // AT5G56630 // AT1G60810 // AT5G19990 // AT2G42910 // AT4G12060 // AT5G18820 // AT1G03905 // AT3G02530
GO:0005524	F	ATP binding	9	43	2248	28362	0.0059	0.1	// AT1G03030 // AT5G56630 // AT1G60810 // AT5G19990 // AT2G42910 // AT4G12060 // AT5G18820 // AT1G03905 // AT3G02530
GO:0030554	F	adenyl nucleotide binding	9	43	2366	28362	0.0082	0.1	// AT1G03030 // AT5G56630 // AT1G60810 // AT5G19990 // AT2G42910 // AT4G12060 // AT5G18820 // AT1G03905 // AT3G02530
GO:0032559	F	adenyl ribonucleotide binding	9	43	2364	28362	0.0081	0.1	// AT1G03030 // AT5G56630 // AT1G60810 // AT5G19990 // AT2G42910 // AT4G12060 // AT5G18820 // AT1G03905 // AT3G02530
GO:0097159	F	organic cyclic compound binding	19	43	7737	28362	0.013	0.1	// AT2G19430 // AT1G03030 // AT5G56630 // AT1G60810 // AT3G11770 // AT5G19990 // AT2G42910 // AT1G26570 // AT5G16840 // AT4G12060 // AT4G01310 // AT5G18820 // AT3G23830 // AT3G52150 // AT1G14540 // AT3G16780 // ATCG00750 // AT1G03905 // AT3G02530
GO:0032555	F	purine ribonucleotide binding	9	43	2631	28362	0.016	0.1	// AT1G03030 // AT5G56630 // AT1G60810 // AT5G19990 // AT2G42910 // AT4G12060 // AT5G18820 // AT1G03905 // AT3G02530
GO:0005488	F	binding	26	43	12081	28362	0.014	0.1	// AT5G56630 // AT1G60810 // AT5G19990 // AT5G16840 // AT1G79830 // AT3G23830 // AT3G52150 // AT3G16780 // AT4G01310 // AT4G12060 // AT1G14540 // AT1G03905 // AT1G03030 // AT5G61790 // AT3G11770 // AT3G09200 // AT2G40060 // AT5G18820 // AT3G19390 // AT2G19430 // AT3G02530 // AT2G42910 // AT2G30410 // AT4G34490 // AT1G26570 // ATCG00750
GO:0097367	F	carbohydrate derivative binding	9	43	2696	28362	0.018	0.1	// AT1G03030 // AT5G56630 // AT1G60810 // AT5G19990 // AT2G42910 // AT4G12060 // AT5G18820 // AT1G03905 // AT3G02530
GO:0005515	F	protein binding	11	43	3669	28362	0.019	0.1	// AT2G19430 // AT5G61790 // AT5G19990 // AT2G40060 // AT5G16840 // AT1G79830 // AT5G18820 // AT4G34490 // AT2G30410 // AT4G12060 // AT3G19390
GO:0032553	F	ribonucleotide binding	9	43	2664	28362	0.017	0.1	// AT1G03030 // AT5G56630 // AT1G60810 // AT5G19990 // AT2G42910 // AT4G12060 // AT5G18820 // AT1G03905 // AT3G02530
GO:0003723	F	RNA binding	7	43	1943	28362	0.026	0.14	// AT2G19430 // ATCG00750 // AT4G01310 // AT5G16840 // AT3G23830 // AT3G52150 // AT3G16780
GO:0003824	F	catalytic activity	18	43	9101	28362	0.11	0.57	// AT1G03030 // AT5G56630 // AT1G60810 // AT3G11770 // AT1G64760 // AT5G19990 // AT3G12800 // AT1G26570 // AT5G15400 // AT5G47890 // AT2G42910 // AT1G11910 // AT5G10920 // AT1G14540 // AT5G22510 // AT3G19390 // AT1G03905 // AT5G45950
GO:0003676	F	nucleic acid binding	8	43	4558	28362	0.39	1	// AT2G19430 // AT4G01310 // AT3G11770 // AT5G16840 // AT3G23830 // AT3G52150 // AT3G16780 // ATCG00750
GO:0016787	F	hydrolase activity	7	43	3279	28362	0.22	1	// AT5G45950 // AT1G64760 // AT5G19990 // AT1G11910 // AT5G22510 // AT3G19390 // AT1G03905
GO:0043169	F	cation binding	5	43	3678	28362	0.67	1	// AT1G14540 // AT2G42910 // AT5G56630 // AT5G61790 // AT3G09200
GO:0046872	F	metal ion binding	5	43	3673	28362	0.67	1	// AT1G14540 // AT2G42910 // AT5G56630 // AT5G61790 // AT3G09200
GO:0043167	F	ion binding	5	43	3821	28362	0.7	1	// AT1G14540 // AT2G42910 // AT5G56630 // AT5G61790 // AT3G09200
GO:0016740	F	transferase activity	6	43	3791	28362	0.52	1	// AT1G03030 // AT5G56630 // AT1G60810 // AT3G11770 // AT5G15400 // AT2G42910
GO:0005829	C	cytosol	16	43	1993	28362	1.6e-08	1.9e-06	// AT5G56630 // AT1G60810 // AT4G01310 // AT3G09200 // AT5G19990 // AT2G42910 // AT5G48480 // AT5G15400 // AT3G02530 // AT5G18820 // AT1G11910 // AT4G34490 // AT2G30410 // AT3G16780 // AT3G28900 // AT4G39200
GO:0005737	C	cytoplasm	38	43	13406	28362	1.9e-08	1.9e-06	// AT5G56630 // AT1G60810 // AT5G19990 // AT5G16840 // AT1G79830 // AT3G23830 // AT3G52150 // AT1G65010 // AT3G16780 // AT4G01310 // AT2G30410 // AT4G12060 // AT3G12800 // AT3G25920 // AT5G10920 // AT5G65220 // AT5G23120 // AT1G03905 // AT1G03030 // AT5G61790 // AT3G11770 // AT3G09200 // AT2G40060 // AT5G48480 // AT5G18820 // AT5G22510 // AT2G19430 // AT3G02530 // AT5G15400 // AT2G42910 // AT1G11…
GO:0044444	C	cytoplasmic part	34	43	10923	28362	7e-08	4.6e-06	// AT5G56630 // AT1G60810 // AT5G19990 // AT2G30410 // AT1G79830 // AT3G23830 // AT3G52150 // AT1G65010 // AT3G16780 // AT4G01310 // AT4G12060 // AT3G12800 // AT3G25920 // AT5G10920 // AT5G65220 // AT5G23120 // AT5G61790 // AT3G11770 // AT3G09200 // AT2G40060 // AT5G48480 // AT5G18820 // AT5G22510 // AT1G03030 // AT3G02530 // AT5G15400 // AT2G42910 // AT1G11910 // AT4G34490 // AT5G47890 // AT4G39…
GO:0032991	C	macromolecular complex	17	43	2658	28362	1.3e-07	6.5e-06	// AT2G19430 // AT5G56630 // AT1G60810 // AT4G01310 // AT3G09200 // AT5G19990 // AT2G40060 // AT4G39200 // AT5G15400 // AT3G28900 // AT3G25920 // AT5G47890 // AT5G65220 // AT5G23120 // AT1G65010 // ATCG00750 // AT3G16780
GO:0044422	C	organelle part	22	43	4894	28362	4.1e-07	1.3e-05	// AT5G19990 // AT3G52150 // AT1G65010 // AT3G16780 // AT4G01310 // AT4G12060 // AT3G12800 // AT3G25920 // AT5G10920 // AT2G40060 // AT5G23120 // AT5G61790 // AT3G11770 // AT3G09200 // AT5G65220 // AT2G19430 // AT4G34490 // AT5G47890 // AT4G39200 // AT1G06210 // ATCG00750 // AT3G28900
GO:0044446	C	intracellular organelle part	22	43	4882	28362	3.9e-07	1.3e-05	// AT5G19990 // AT3G52150 // AT1G65010 // AT3G16780 // AT4G01310 // AT4G12060 // AT3G12800 // AT3G25920 // AT5G10920 // AT2G40060 // AT5G23120 // AT5G61790 // AT3G11770 // AT3G09200 // AT5G65220 // AT2G19430 // AT4G34490 // AT5G47890 // AT4G39200 // AT1G06210 // ATCG00750 // AT3G28900
GO:0005840	C	ribosome	8	43	499	28362	8.2e-07	2.3e-05	// ATCG00750 // AT4G01310 // AT3G09200 // AT5G65220 // AT3G25920 // AT4G39200 // AT3G16780 // AT3G28900
GO:0044445	C	cytosolic part	7	43	350	28362	1e-06	2.5e-05	// AT5G56630 // AT4G01310 // AT3G09200 // AT5G19990 // AT4G39200 // AT3G16780 // AT3G28900
GO:0044391	C	ribosomal subunit	6	43	322	28362	9.6e-06	0.00021	// AT4G01310 // ATCG00750 // AT3G25920 // AT4G39200 // AT3G16780 // AT3G28900
GO:0043232	C	intracellular non-membrane-bounded organelle	11	43	1543	28362	1.4e-05	0.00024	// ATCG00750 // AT4G01310 // AT3G09200 // AT2G40060 // AT4G39200 // AT3G28900 // AT3G25920 // AT4G34490 // AT5G65220 // AT1G65010 // AT3G16780
GO:0009570	C	chloroplast stroma	8	43	740	28362	1.4e-05	0.00024	// ATCG00750 // AT4G01310 // AT4G12060 // AT5G65220 // AT3G25920 // AT5G10920 // AT3G52150 // AT5G23120
GO:0043228	C	non-membrane-bounded organelle	11	43	1543	28362	1.4e-05	0.00024	// ATCG00750 // AT4G01310 // AT3G09200 // AT2G40060 // AT4G39200 // AT3G28900 // AT3G25920 // AT4G34490 // AT5G65220 // AT1G65010 // AT3G16780
GO:0009532	C	plastid stroma	8	43	774	28362	2e-05	0.0003	// ATCG00750 // AT4G01310 // AT4G12060 // AT5G65220 // AT3G25920 // AT5G10920 // AT3G52150 // AT5G23120
GO:0030529	C	intracellular ribonucleoprotein complex	8	43	852	28362	3.9e-05	0.00051	// ATCG00750 // AT4G01310 // AT3G09200 // AT5G65220 // AT3G25920 // AT4G39200 // AT3G16780 // AT3G28900
GO:1990904	C	ribonucleoprotein complex	8	43	852	28362	3.9e-05	0.00051	// ATCG00750 // AT4G01310 // AT3G09200 // AT5G65220 // AT3G25920 // AT4G39200 // AT3G16780 // AT3G28900
GO:0009941	C	chloroplast envelope	7	43	688	28362	7.6e-05	0.00094	// AT4G01310 // AT4G12060 // AT2G40060 // AT5G65220 // AT3G25920 // AT3G52150 // AT5G23120
GO:0009526	C	plastid envelope	7	43	707	28362	9e-05	0.0011	// AT4G01310 // AT4G12060 // AT2G40060 // AT5G65220 // AT3G25920 // AT3G52150 // AT5G23120
GO:0022626	C	cytosolic ribosome	5	43	323	28362	0.00013	0.0015	// AT3G16780 // AT4G39200 // AT3G28900 // AT4G01310 // AT3G09200
GO:0009507	C	chloroplast	16	43	4148	28362	0.00022	0.0023	// AT1G03030 // AT5G61790 // AT4G01310 // AT3G09200 // AT4G12060 // AT2G40060 // AT5G65220 // AT5G18820 // AT3G25920 // AT5G10920 // AT3G52150 // AT5G23120 // AT1G65010 // AT5G47890 // AT5G22510 // ATCG00750
GO:0044434	C	chloroplast part	9	43	1419	28362	0.00024	0.0024	// ATCG00750 // AT4G01310 // AT4G12060 // AT2G40060 // AT5G65220 // AT3G25920 // AT5G10920 // AT3G52150 // AT5G23120
GO:0009536	C	plastid	16	43	4213	28362	0.00027	0.0025	// AT1G03030 // AT5G61790 // AT4G01310 // AT3G09200 // AT4G12060 // AT2G40060 // AT5G65220 // AT5G18820 // AT3G25920 // AT5G10920 // AT3G52150 // AT5G23120 // AT1G65010 // AT5G47890 // AT5G22510 // ATCG00750
GO:0044435	C	plastid part	9	43	1455	28362	0.00029	0.0026	// ATCG00750 // AT4G01310 // AT4G12060 // AT2G40060 // AT5G65220 // AT3G25920 // AT5G10920 // AT3G52150 // AT5G23120
GO:0031975	C	envelope	8	43	1170	28362	0.00034	0.0028	// AT4G01310 // AT4G12060 // AT2G40060 // AT5G65220 // AT3G25920 // AT5G47890 // AT3G52150 // AT5G23120
GO:0031967	C	organelle envelope	8	43	1170	28362	0.00034	0.0028	// AT4G01310 // AT4G12060 // AT2G40060 // AT5G65220 // AT3G25920 // AT5G47890 // AT3G52150 // AT5G23120
GO:0043234	C	protein complex	9	43	1834	28362	0.0015	0.012	// AT2G19430 // AT5G56630 // AT1G60810 // AT5G19990 // AT2G40060 // AT5G15400 // AT5G47890 // AT5G23120 // AT1G65010
GO:0044424	C	intracellular part	39	43	20693	28362	0.004	0.031	// AT5G56630 // AT1G60810 // AT5G19990 // AT5G16840 // AT1G79830 // AT3G23830 // AT3G52150 // AT1G65010 // AT3G16780 // AT2G19320 // AT4G01310 // AT2G30410 // AT4G12060 // AT3G12800 // AT3G25920 // AT5G10920 // AT5G65220 // AT5G23120 // AT1G03905 // AT1G03030 // AT5G61790 // AT3G11770 // AT3G09200 // AT2G40060 // AT5G48480 // AT5G18820 // AT5G22510 // AT2G19430 // AT3G02530 // AT5G15400 // AT2G42…
GO:0005622	C	intracellular	39	43	20721	28362	0.0042	0.031	// AT5G56630 // AT1G60810 // AT5G19990 // AT5G16840 // AT1G79830 // AT3G23830 // AT3G52150 // AT1G65010 // AT3G16780 // AT2G19320 // AT4G01310 // AT2G30410 // AT4G12060 // AT3G12800 // AT3G25920 // AT5G10920 // AT5G65220 // AT5G23120 // AT1G03905 // AT1G03030 // AT5G61790 // AT3G11770 // AT3G09200 // AT2G40060 // AT5G48480 // AT5G18820 // AT5G22510 // AT2G19430 // AT3G02530 // AT5G15400 // AT2G42…
GO:0055044	C	symplast	5	43	899	28362	0.011	0.074	// AT2G42910 // AT3G09200 // AT1G11910 // AT5G61790 // AT1G64760
GO:0030054	C	cell junction	5	43	901	28362	0.012	0.074	// AT2G42910 // AT3G09200 // AT1G11910 // AT5G61790 // AT1G64760
GO:0005911	C	cell-cell junction	5	43	901	28362	0.012	0.074	// AT2G42910 // AT3G09200 // AT1G11910 // AT5G61790 // AT1G64760
GO:0009506	C	plasmodesma	5	43	899	28362	0.011	0.074	// AT2G42910 // AT3G09200 // AT1G11910 // AT5G61790 // AT1G64760
GO:0044464	C	cell part	40	43	22662	28362	0.017	0.1	// AT5G56630 // AT1G60810 // AT1G64760 // AT5G19990 // AT5G16840 // AT1G79830 // AT3G23830 // AT3G52150 // AT1G65010 // AT3G16780 // AT2G19320 // AT4G01310 // AT2G30410 // AT4G12060 // AT3G12800 // AT3G25920 // AT5G10920 // AT5G65220 // AT5G23120 // AT1G03905 // AT1G03030 // AT5G61790 // AT3G11770 // AT3G09200 // AT2G40060 // AT5G48480 // AT5G18820 // AT5G22510 // AT2G19430 // AT3G02530 // AT5G15…
GO:0005623	C	cell	40	43	22664	28362	0.017	0.1	// AT5G56630 // AT1G60810 // AT1G64760 // AT5G19990 // AT5G16840 // AT1G79830 // AT3G23830 // AT3G52150 // AT1G65010 // AT3G16780 // AT2G19320 // AT4G01310 // AT2G30410 // AT4G12060 // AT3G12800 // AT3G25920 // AT5G10920 // AT5G65220 // AT5G23120 // AT1G03905 // AT1G03030 // AT5G61790 // AT3G11770 // AT3G09200 // AT2G40060 // AT5G48480 // AT5G18820 // AT5G22510 // AT2G19430 // AT3G02530 // AT5G15…
GO:0005886	C	plasma membrane	9	43	3735	28362	0.1	0.61	// AT5G61790 // AT1G64760 // AT5G19990 // AT2G40060 // AT3G09200 // AT2G42910 // AT4G34490 // AT3G16780 // AT1G03905
GO:0016020	C	membrane	17	43	8532	28362	0.12	0.68	// AT3G09200 // AT5G61790 // AT3G11770 // AT1G64760 // AT5G19990 // AT3G12800 // AT5G16840 // AT3G02530 // AT4G01310 // AT2G42910 // AT4G34490 // AT5G47890 // AT3G52150 // AT5G23120 // AT2G40060 // AT3G16780 // AT1G03905
GO:0031090	C	organelle membrane	5	43	1760	28362	0.13	0.69	// AT3G12800 // AT5G47890 // AT5G61790 // AT3G11770 // AT2G40060
GO:0005576	C	extracellular region	7	43	2954	28362	0.16	0.83	// AT5G45950 // AT3G09200 // AT1G64760 // AT1G79830 // AT1G11910 // AT1G14540 // AT3G19390
GO:0043231	C	intracellular membrane-bounded organelle	27	43	18205	28362	0.64	1	// AT5G19990 // AT5G16840 // AT1G79830 // AT3G23830 // AT3G52150 // AT1G65010 // AT4G01310 // AT4G12060 // AT3G12800 // AT3G25920 // AT5G10920 // AT5G65220 // AT5G23120 // AT1G03030 // AT5G61790 // AT3G11770 // AT3G09200 // AT2G40060 // AT2G19320 // AT5G18820 // AT5G22510 // AT2G19430 // AT5G15400 // AT1G11910 // AT5G47890 // AT1G06210 // ATCG00750
GO:0044425	C	membrane part	5	43	5962	28362	0.96	1	// AT5G23120 // AT2G40060 // AT5G61790 // AT5G47890 // AT1G64760
GO:0043229	C	intracellular organelle	31	43	18517	28362	0.22	1	// AT5G19990 // AT5G16840 // AT1G79830 // AT3G23830 // AT3G52150 // AT1G65010 // AT3G16780 // AT4G01310 // AT4G12060 // AT3G12800 // AT3G25920 // AT5G10920 // AT5G65220 // AT5G23120 // AT1G03030 // AT5G61790 // AT3G11770 // AT3G09200 // AT2G40060 // AT2G19320 // AT5G18820 // AT5G22510 // AT2G19430 // AT5G15400 // AT1G11910 // AT4G34490 // AT5G47890 // AT4G39200 // AT1G06210 // ATCG00750 // AT3G28…
GO:0043227	C	membrane-bounded organelle	27	43	18217	28362	0.64	1	// AT5G19990 // AT5G16840 // AT1G79830 // AT3G23830 // AT3G52150 // AT1G65010 // AT4G01310 // AT4G12060 // AT3G12800 // AT3G25920 // AT5G10920 // AT5G65220 // AT5G23120 // AT1G03030 // AT5G61790 // AT3G11770 // AT3G09200 // AT2G40060 // AT2G19320 // AT5G18820 // AT5G22510 // AT2G19430 // AT5G15400 // AT1G11910 // AT5G47890 // AT1G06210 // ATCG00750
GO:0043226	C	organelle	31	43	18527	28362	0.22	1	// AT5G19990 // AT5G16840 // AT1G79830 // AT3G23830 // AT3G52150 // AT1G65010 // AT3G16780 // AT4G01310 // AT4G12060 // AT3G12800 // AT3G25920 // AT5G10920 // AT5G65220 // AT5G23120 // AT1G03030 // AT5G61790 // AT3G11770 // AT3G09200 // AT2G40060 // AT2G19320 // AT5G18820 // AT5G22510 // AT2G19430 // AT5G15400 // AT1G11910 // AT4G34490 // AT5G47890 // AT4G39200 // AT1G06210 // ATCG00750 // AT3G28…
GO:0005634	C	nucleus	10	43	9924	28362	0.97	1	// AT2G19430 // AT3G11770 // AT3G09200 // AT5G19990 // AT5G16840 // AT2G19320 // AT5G15400 // AT1G79830 // AT1G65010 // AT1G06210
GO:0005739	C	mitochondrion	5	43	3687	28362	0.67	1	// AT5G18820 // AT3G23830 // AT5G61790 // AT5G47890 // ATCG00750
GO:0071944	C	cell periphery	9	43	4309	28362	0.2	1	// AT5G61790 // AT1G64760 // AT5G19990 // AT2G40060 // AT3G09200 // AT2G42910 // AT4G34490 // AT3G16780 // AT1G03905
